# The potential for a released autosomal X-shredder becoming a driving-Y chromosome and invasively suppressing wild populations of malaria mosquitoes

**DOI:** 10.1101/860551

**Authors:** Yehonatan Alcalay, Silke Fuchs, Roberto Galizi, Federica Bernardini, Roya Elaine Haghighat-Khah, Douglas B. Rusch, Jeffrey R. Adrion, Matthew W. Hahn, Pablo Tortosa, Philippos Aris Papathanos

**Affiliations:** Department of Entomology, Robert H. Smith Faculty of Agriculture, Food and Environment, Hebrew University of Jerusalem, Rehovot 7610001, Israel; Department of Life Sciences, Imperial College London, London, United Kingdom; Center for Genomics and Bioinformatics, Indiana University, Bloomington, Indiana 47405, USA; Institute of Ecology and Evolution, University of Oregon, Eugene, OR 97403; Department of Biology, Indiana University, Bloomington, IN 47405; Department of Computer Science, Indiana University, Bloomington, IN 47505; Unité Mixte de Recherche Processus Infectieux en Milieu Insulaire Tropical (UMR PIMIT), Université de La Réunion, INSERM 1187, CNRS 9192, IRD 249, Plateforme de Recherche CYROI, Sainte-Clotilde, Reunion, France

## Abstract

Synthetic sex-ratio distorters based on X-chromosome shredding are predicted to be more efficient than sterile males for population suppression of malaria mosquitoes using genetic control. X-chromosome shredding operates through the targeted elimination of X-chromosome-bearing gametes during male spermatogenesis, resulting in males that have a high fraction of male offspring. Strains harboring autosomal constructs containing a modified endonuclease I-*Ppo*I have now been developed in the malaria mosquito *Anopheles gambiae*, resulting in strong sex-ratio distortion towards males. Data are being gathered for these strains for submission of regulatory dossiers for contained use and subsequent field release in West Africa. Since autosomal X-shredders are transmitted in a Mendelian fashion and can be selected against their frequency in the population is expected to decline once releases are halted. However, any unintended transfer of the X-shredder to the Y-chromosome could theoretically change these dynamics: This could lead to 100% transmission of the newly Y-linked X-shredder to the predominant male-biased offspring and its insulation from negative selection in females, resulting in its potential spread in the population and ultimately to suppression. Here, we analyze plausible mechanisms whereby an autosomal X-shredder could become linked to the Y-chromosome after release and provide data regarding its potential for activity should it become linked to the Y-chromosome. Our results strongly suggest that Y-chromosome linkage through remobilization of the transposon used for the initial genetic transformation is unlikely, and that, in the unexpected event that the X-shredder becomes linked to the Y-chromosome, expression and activity of the X-shredder would likely be inhibited by meiotic sex chromosome inactivation. We conclude that a functioning X-shredding-based Y-drive resulting from a naturally induced transposition or translocation of the transgene onto the Y-chromosome is unlikely.
