## Supplementary material for "The potential for a released autosomal X-shredder becoming a driving-Y chromosome and invasively suppressing wild populations of malaria mosquitoes": Sup. Table 1

### Sheet: Sheet1
src_code	sra_sample	location	year	sex	latitude	longitude	location2	Species
BFSour_54_1	ERS223750	Sourukoudinga	2012	F	11.235	-4.535	Sour	An. coluzii
BFSour_59_1	ERS223771	Sourukoudinga	2012	F	11.235	-4.535	Sour	An. coluzii
BFSour_59_2	ERS223827	Sourukoudinga	2012	F	11.235	-4.535	Sour	An. coluzii
BF8-6	ERS223924	Sourukoudinga	2012	F	11.235	-4.535	Sour	An. coluzii
BF8-3	ERS223962	Sourukoudinga	2012	F	11.235	-4.535	Sour	An. coluzii
BF2-16	ERS224014	Sourukoudinga	2012	F	11.235	-4.535	Sour	An. coluzii
BF11-3	ERS224037	Sourukoudinga	2012	F	11.235	-4.535	Sour	An. coluzii
BF2-15	ERS224046	Sourukoudinga	2012	F	11.235	-4.535	Sour	An. coluzii
BF8-1	ERS224051	Sourukoudinga	2012	F	11.235	-4.535	Sour	An. coluzii
BF2-17	ERS224063	Sourukoudinga	2012	F	11.235	-4.535	Sour	An. coluzii
BF2-14	ERS224071	Sourukoudinga	2012	F	11.235	-4.535	Sour	An. coluzii
BF8-7	ERS224076	Sourukoudinga	2012	F	11.235	-4.535	Sour	An. coluzii
BF8-5	ERS224077	Sourukoudinga	2012	F	11.235	-4.535	Sour	An. coluzii
BF11-7	ERS224102	Sourukoudinga	2012	F	11.235	-4.535	Sour	An. coluzii
BF11-9	ERS224118	Sourukoudinga	2012	F	11.235	-4.535	Sour	An. coluzii
BF11-12	ERS224132	Sourukoudinga	2012	F	11.235	-4.535	Sour	An. coluzii
BF11-28	ERS224133	Sourukoudinga	2012	F	11.235	-4.535	Sour	An. coluzii
BF11-29	ERS224143	Sourukoudinga	2012	F	11.235	-4.535	Sour	An. coluzii
BF11-30	ERS224149	Sourukoudinga	2012	F	11.235	-4.535	Sour	An. coluzii
BF11-17	ERS224195	Sourukoudinga	2012	F	11.235	-4.535	Sour	An. coluzii
BF11-15	ERS224203	Sourukoudinga	2012	F	11.235	-4.535	Sour	An. coluzii
BF11-11	ERS224211	Sourukoudinga	2012	F	11.235	-4.535	Sour	An. coluzii
BF11-14	ERS224227	Sourukoudinga	2012	F	11.235	-4.535	Sour	An. coluzii
BF11-20	ERS224283	Sourukoudinga	2012	F	11.235	-4.535	Sour	An. coluzii
BFPala_58_2	ERS223790	Pala	2012	F	11.15	-4.235	Pala	An. coluzii
BFPala_58_3	ERS223797	Pala	2012	F	11.15	-4.235	Pala	An. coluzii
BFPala_36_1	ERS223875	Pala	2012	F	11.15	-4.235	Pala	An. coluzii
BF10-1	ERS223916	Pala	2012	F	11.15	-4.235	Pala	An. coluzii
BFPala_36_2	ERS223967	Pala	2012	F	11.15	-4.235	Pala	An. coluzii
BF2-4	ERS223996	Pala	2012	F	11.15	-4.235	Pala	An. coluzii
BFPala_48_1	ERS224000	Pala	2012	F	11.15	-4.235	Pala	An. coluzii
BF3-60	ERS224004	Pala	2012	M	11.15	-4.235	Pala	An. coluzii
BF3-65	ERS224018	Pala	2012	M	11.15	-4.235	Pala	An. coluzii
BF10-5	ERS224022	Pala	2012	F	11.15	-4.235	Pala	An. coluzii
BFPala_48_3	ERS224029	Pala	2012	F	11.15	-4.235	Pala	An. coluzii
BF10-3	ERS224039	Pala	2012	F	11.15	-4.235	Pala	An. coluzii
BFPala_48_2	ERS224042	Pala	2012	F	11.15	-4.235	Pala	An. coluzii
BF3-64	ERS224052	Pala	2012	M	11.15	-4.235	Pala	An. coluzii
BF10-9	ERS224055	Pala	2012	F	11.15	-4.235	Pala	An. coluzii
BF3-56	ERS224060	Pala	2012	M	11.15	-4.235	Pala	An. coluzii
BF3-66	ERS224067	Pala	2012	M	11.15	-4.235	Pala	An. coluzii
BFPala_36_3	ERS224069	Pala	2012	F	11.15	-4.235	Pala	An. coluzii
BF10-4	ERS224070	Pala	2012	F	11.15	-4.235	Pala	An. coluzii
BF10-8	ERS224074	Pala	2012	F	11.15	-4.235	Pala	An. coluzii
BF10-13	ERS224089	Pala	2012	F	11.15	-4.235	Pala	An. coluzii
BF12-31	ERS224090	Pala	2012	F	11.15	-4.235	Pala	An. coluzii
BF12-14	ERS224095	Pala	2012	F	11.15	-4.235	Pala	An. coluzii
BF12-20	ERS224101	Pala	2012	F	11.15	-4.235	Pala	An. coluzii
BF12-13	ERS224114	Pala	2012	F	11.15	-4.235	Pala	An. coluzii
BF12-22	ERS224148	Pala	2012	F	11.15	-4.235	Pala	An. coluzii
BF12-28	ERS224151	Pala	2012	F	11.15	-4.235	Pala	An. coluzii
BF12-24	ERS224154	Pala	2012	F	11.15	-4.235	Pala	An. coluzii
BF12-7	ERS224156	Pala	2012	F	11.15	-4.235	Pala	An. coluzii
BF12-29	ERS224165	Pala	2012	F	11.15	-4.235	Pala	An. coluzii
BF12-23	ERS224247	Pala	2012	F	11.15	-4.235	Pala	An. coluzii
BF10-12	ERS224248	Pala	2012	F	11.15	-4.235	Pala	An. coluzii
BF12-25	ERS224294	Pala	2012	F	11.15	-4.235	Pala	An. coluzii
BF12-17	ERS224295	Pala	2012	F	11.15	-4.235	Pala	An. coluzii
BF12-8	ERS224656	Pala	2012	F	11.15	-4.235	Pala	An. coluzii
BF12-32	ERS224670	Pala	2012	F	11.15	-4.235	Pala	An. coluzii
BF10-2	ERS224772	Pala	2012	F	11.15	-4.235	Pala	An. coluzii
BF10-7	ERS224778	Pala	2012	F	11.15	-4.235	Pala	An. coluzii
BF12-3	ERS224784	Pala	2012	F	11.15	-4.235	Pala	An. coluzii
BFBana_16_1	ERS223759	Bana	2012	F	11.233	-4.472	Bana V	An. coluzii
BF3-38	ERS224003	Bana	2012	M	11.233	-4.472	Bana V	An. coluzii
BF3-21	ERS224010	Bana	2012	M	11.233	-4.472	Bana V	An. coluzii
BF3-32	ERS224011	Bana	2012	M	11.233	-4.472	Bana V	An. coluzii
BF3-45	ERS224016	Bana	2012	M	11.233	-4.472	Bana V	An. coluzii
BF3-23	ERS224017	Bana	2012	M	11.233	-4.472	Bana V	An. coluzii
BF3-47	ERS224032	Bana	2012	M	11.233	-4.472	Bana V	An. coluzii
BF3-33	ERS224050	Bana	2012	M	11.233	-4.472	Bana V	An. coluzii
BF3-34	ERS224053	Bana	2012	M	11.233	-4.472	Bana V	An. coluzii
BF3-44	ERS224058	Bana	2012	M	11.233	-4.472	Bana V	An. coluzii
BF3-42	ERS224066	Bana	2012	M	11.233	-4.472	Bana V	An. coluzii
BF3-30	ERS224079	Bana	2012	M	11.233	-4.472	Bana V	An. coluzii
BF3-46	ERS224770	Bana	2012	M	11.233	-4.472	Bana V	An. coluzii
BF3-48	ERS224771	Bana	2012	M	11.233	-4.472	Bana V	An. coluzii
BF3-31	ERS224775	Bana	2012	M	11.233	-4.472	Bana V	An. coluzii
BF3-40	ERS224776	Bana	2012	M	11.233	-4.472	Bana V	An. coluzii
BF6-7	ERS223970	Bana	2012	F	11.233	-4.472	Bana M	An. coluzii
BF6-8	ERS223976	Bana	2012	F	11.233	-4.472	Bana M	An. coluzii
